# VopU is a novel T3SS effector protein with mono-ADP-ribosyltransferase activity and a non-canonical H-Y-Q catalytic triad

**DOI:** 10.64898/2026.05.07.723553

**Authors:** Sebastián A Jerez, María J Puentes-Maldonado, Víctor Cabrera, Fernando A Amaya, Linda J. Kenney, Carlos A Santiviago, Carlos J Blondel

## Abstract

*Vibrio parahaemolyticus* utilizes its second Type III Secretion System (T3SS2) to deliver a suite of effector proteins that subvert eukaryotic host cell processes. In this study, we characterize VPA1312, renamed VopU, as a novel T3SS2 effector. We demonstrate that VopU is translocated into infected cells via the T3SS2 and independently of the VocC chaperone. From bioinformatic analyses, VopU is a member of a family of proteins distributed across diverse bacterial taxa and in some cases associated with T6SS gene clusters and plasmids. Sequence, structure-based, and functional analysis reveals that VopU harbors an ADP-ribosyltransferase domain with a non-canonical H-Y-Q catalytic triad, a motif not previously described in naturally occurring mono-ADP-ribosyltransferases. Heterologous expression of VopU within transfected cells or translocation of VopU during infection results in the ADP-ribosylation of a small protein of approximately 18 kDa protein distinct from the target of the previously described ADP-ribosyltransferase effector, VopT. While VopU is not essential for T3SS2-dependent cytotoxicity or intracellular survival of *V. parahaemolyticus*, heterologous expression of VopU induces host cell rounding and a transcriptional host stress response, likely linked to NAD depletion. These findings provide the initial characterization of this novel family of mono-ADP-ribosyltransferases and expand the known repertoire of bacterial effectors that mediate orthogonal post-translational modifications during host infection.

**IMPORTANCE:** *Vibrio parahaemolyticus* is a leading cause of seafood-borne illness worldwide. To cause disease, the bacterium relies on a Type III Secretion System to deliver effector proteins into the cytosol of infected cells, subverting cellular processes. In this study, we identified a novel effector protein, VopU, which performs a post-translational modification known as ADP-ribosylation using a non-canonical catalytic triad (H-Y-Q). This is the first description of a naturally occurring mono-ART with this specific motif. We showed that VopU homologs are distributed across other bacterial species, and that VopU is active during infection of host cells. Together, our findings identify a novel family of effectors that can modify host proteins and potentially contribute to host colonization during infection.
