## Supplementary material for "VopU is a novel T3SS effector protein with mono-ADP-ribosyltransferase activity and a non-canonical H-Y-Q catalytic triad": Table S1

### Sheet: Table S1
Table S1. Bacterial strains and plasmids used in this study.
	Species	Genotype	Plasmid	Plasmid Function	Plasmid Reference
	E. coli	DH5a			---
	E. coli	SM10 (λpir)			---
	E. coli	DH5a (λpir)	pDM4	Suicide vector	66
	E. coli	DH5a	pCyaA	CyaA expression vector	66
	E. coli	DH5a	pGFP
	E. coli	DH5a	pVopU-HA		This study
	E. coli	DH5a	pVopU-H7A-HA		This study
	E. coli	DH5a	pVopU-Y38A-HA		This study
	E. coli	DH5a	pVopU-Q141-HA		This study
	E. coli	DH5a	pAcGFP-N1		Takara Bio (Catalog N°632469)
	E. coli	DH5a	pGFP	Modified pON.mCherry plasmid (ref 70) where the mCherry ORF was replaced with the EGFP protein of plasmid pFCcGi (ref 71))	This study
	V. parahaemolyticus	RIMD2210633	---	---	---
	V. parahaemolyticus SmR	Spontaneous streptomycin resistant RIMD2210633	---	---	---
	V. parahaemolyticus SmR	ΔVPA1338 (vscN2)	---	---	---
	V. parahaemolyticus SmR	ΔVP1668 (vscN1)	---	---	---
	V. parahaemolyticus SmR	ΔVP1668/VPA1338 (vscN1/vscN2)	---	---	---
	V. parahaemolyticus SmR	Spontaneous streptomycin resistant RIMD2210633	pVopU-CyaA	CyaA expression vector	This study
	V. parahaemolyticus SmR	ΔVPA1338 (vscN2)	pVopU-CyaA	CyaA expression vector	This study
	V. parahaemolyticus SmR	ΔVP1668 (vscN1)	pVopU-CyaA	CyaA expression vector	This study
	V. parahaemolyticus SmR	ΔVP1668/VPA1338 (vscN1/vscN2)	pVopU-CyaA	CyaA expression vector	This study
	V. parahaemolyticus SmR	Spontaneous streptomycin resistant RIMD2210633	pCyaA	CyaA expression vector	66
	V. parahaemolyticus SmR	ΔVPA1338 (vscN2)	pCyaA	CyaA expression vector	66
	V. parahaemolyticus SmR	ΔVP1668 (vscN1)	pCyaA	CyaA expression vector	66
	V. parahaemolyticus SmR	ΔVP1668/VPA1338 (vscN1/vscN2)	pCyaA	CyaA expression vector	66
	V. parahaemolyticus SmR	Spontaneous streptomycin resistant RIMD2210633	pVopV-CyaA	CyaA expression vector	66
	V. parahaemolyticus SmR	ΔVPA1338 (vscN2)	pVopV-CyaA	CyaA expression vector	66
	V. parahaemolyticus SmR	ΔVP1668 (vscN1)	pVopV-CyaA	CyaA expression vector	66
	V. parahaemolyticus SmR	ΔVP1668/VPA1338 (vscN1/vscN2)	pVopV-CyaA	CyaA expression vector	66
	V. parahaemolyticus SmR	ΔVP1668/VPA1312 (vscN1/VPA1312)	---	---	This study
	V. parahaemolyticus SmR	ΔVP1668/VPA1312 (vscN1/VPA1312)	pGFP	Modified pON.mCherry plasmid (ref 70) where the mCherry ORF was replaced with the EGFP protein of plasmid pFCcGi (ref 71))	This study
