## Supplementary material for "VopU is a novel T3SS effector protein with mono-ADP-ribosyltransferase activity and a non-canonical H-Y-Q catalytic triad": Table S2

### Sheet: BLAST results VopU homologs 
TABLE S2	BLAST OUTPUT FOR HOMOLOGS OF WP_011106470.1 (VPA1312)
	Cluster Composition	Cluster Ancestor	Representative sequence	Max Score	Total Score	Query Cover	E value	Per. ident	Acc. Len	Accession
	6 member(s) 2 organism(s)	enterobacteria	hypothetical protein [Escherichia coli]	311	311	98%	4e-106	49.12	182	=HYPERLINK("https://www.ncbi.nlm.nih.gov/protein/WP_251008211.1?report=genbank&log$=prottop&blast_rank=1&RID=AA51PEJ0013","WP_251008211.1")
	2 member(s) 1 organism(s)	g-proteobacteria	hypothetical protein [Vibrio parahaemolyticus]	308	308	100%	3e-105	86.78	174	=HYPERLINK("https://www.ncbi.nlm.nih.gov/protein/WP_053318789.1?report=genbank&log$=prottop&blast_rank=2&RID=AA51PEJ0013","WP_053318789.1")
	8 member(s) 2 organism(s)	g-proteobacteria	hypothetical protein [Vibrio parahaemolyticus]	306	306	100%	4e-104	90.23	174	=HYPERLINK("https://www.ncbi.nlm.nih.gov/protein/WP_069495865.1?report=genbank&log$=prottop&blast_rank=3&RID=AA51PEJ0013","WP_069495865.1")
	7 member(s) 2 organism(s)	g-proteobacteria	hypothetical protein [Vibrio parahaemolyticus]	306	306	100%	4e-104	98.85	174	=HYPERLINK("https://www.ncbi.nlm.nih.gov/protein/WP_025639485.1?report=genbank&log$=prottop&blast_rank=4&RID=AA51PEJ0013","WP_025639485.1")
	1 member(s) 1 organism(s)	E. coli	Uncharacterised protein [Escherichia coli]	308	308	98%	4e-104	50.29	235	=HYPERLINK("https://www.ncbi.nlm.nih.gov/protein/CTY25067.1?report=genbank&log$=prottop&blast_rank=5&RID=AA51PEJ0013","CTY25067.1")
	3 member(s) 1 organism(s)	g-proteobacteria	hypothetical protein [Vibrio mimicus]	305	305	100%	5e-104	87.36	174	=HYPERLINK("https://www.ncbi.nlm.nih.gov/protein/WP_158139389.1?report=genbank&log$=prottop&blast_rank=6&RID=AA51PEJ0013","WP_158139389.1")
	1 member(s) 1 organism(s)	g-proteobacteria	hypothetical protein [Photobacterium damselae]	302	302	100%	1e-102	85.06	174	=HYPERLINK("https://www.ncbi.nlm.nih.gov/protein/WP_188014082.1?report=genbank&log$=prottop&blast_rank=7&RID=AA51PEJ0013","WP_188014082.1")
	19 member(s) 2 organism(s)	g-proteobacteria	hypothetical protein [Vibrio parahaemolyticus]	301	301	100%	2e-102	85.63	174	=HYPERLINK("https://www.ncbi.nlm.nih.gov/protein/WP_053305207.1?report=genbank&log$=prottop&blast_rank=8&RID=AA51PEJ0013","WP_053305207.1")
	1 member(s) 1 organism(s)	enterobacteria	hypothetical protein [Serratia sp. T13T92]	290	290	99%	7e-98	47.67	185	=HYPERLINK("https://www.ncbi.nlm.nih.gov/protein/WP_414825562.1?report=genbank&log$=prottop&blast_rank=9&RID=AA51PEJ0013","WP_414825562.1")
	1 member(s) 1 organism(s)	g-proteobacteria	MULTISPECIES: hypothetical protein [Shewanella]	287	287	100%	5e-97	60.34	174	=HYPERLINK("https://www.ncbi.nlm.nih.gov/protein/WP_144045725.1?report=genbank&log$=prottop&blast_rank=10&RID=AA51PEJ0013","WP_144045725.1")
	1 member(s) 1 organism(s)	b-proteobacteria	hypothetical protein [Bordetella petrii]	287	287	99%	7e-97	51.16	169	=HYPERLINK("https://www.ncbi.nlm.nih.gov/protein/WP_230657723.1?report=genbank&log$=prottop&blast_rank=11&RID=AA51PEJ0013","WP_230657723.1")
	1 member(s) 1 organism(s)	b-proteobacteria	hypothetical protein [Bordetella tumulicola]	286	286	99%	2e-96	50.58	169	=HYPERLINK("https://www.ncbi.nlm.nih.gov/protein/WP_415788364.1?report=genbank&log$=prottop&blast_rank=12&RID=AA51PEJ0013","WP_415788364.1")
	4 member(s) 1 organism(s)	g-proteobacteria	hypothetical protein [Vibrio parahaemolyticus]	287	287	98%	2e-96	85.29	184	=HYPERLINK("https://www.ncbi.nlm.nih.gov/protein/WP_237769897.1?report=genbank&log$=prottop&blast_rank=13&RID=AA51PEJ0013","WP_237769897.1")
	1 member(s) 1 organism(s)	b-proteobacteria	hypothetical protein [Cupriavidus sp.]	285	285	100%	4e-96	47.13	169	=HYPERLINK("https://www.ncbi.nlm.nih.gov/protein/MBV8273528.1?report=genbank&log$=prottop&blast_rank=14&RID=AA51PEJ0013","MBV8273528.1")
	7 member(s) 1 organism(s)	E. coli	hypothetical protein [Escherichia coli]	285	285	91%	4e-96	49.06	154	=HYPERLINK("https://www.ncbi.nlm.nih.gov/protein/WP_100068535.1?report=genbank&log$=prottop&blast_rank=15&RID=AA51PEJ0013","WP_100068535.1")
	1 member(s) 1 organism(s)	E. coli	hypothetical protein WHU66_25745 [Escherichia coli]	285	285	98%	9e-96	45.03	182	=HYPERLINK("https://www.ncbi.nlm.nih.gov/protein/WXP46821.1?report=genbank&log$=prottop&blast_rank=16&RID=AA51PEJ0013","WXP46821.1")
	1 member(s) 1 organism(s)	g-proteobacteria	hypothetical protein [Shewanella sp. VB17]	283	283	99%	3e-95	58.96	174	=HYPERLINK("https://www.ncbi.nlm.nih.gov/protein/WP_173293180.1?report=genbank&log$=prottop&blast_rank=17&RID=AA51PEJ0013","WP_173293180.1")
	1 member(s) 1 organism(s)	b-proteobacteria	hypothetical protein [Bordetella genomosp. 13]	283	283	99%	3e-95	50.00	169	=HYPERLINK("https://www.ncbi.nlm.nih.gov/protein/WP_086077218.1?report=genbank&log$=prottop&blast_rank=18&RID=AA51PEJ0013","WP_086077218.1")
	2 member(s) 2 organism(s)	b-proteobacteria	hypothetical protein [Bordetella sp. BOR01]	283	283	99%	4e-95	50.00	169	=HYPERLINK("https://www.ncbi.nlm.nih.gov/protein/WP_218369024.1?report=genbank&log$=prottop&blast_rank=19&RID=AA51PEJ0013","WP_218369024.1")
	1 member(s) 1 organism(s)	g-proteobacteria	hypothetical protein, partial [Vibrio parahaemolyticus]	270	270	89%	3e-90	89.61	154	=HYPERLINK("https://www.ncbi.nlm.nih.gov/protein/WP_065772012.1?report=genbank&log$=prottop&blast_rank=20&RID=AA51PEJ0013","WP_065772012.1")
	1 member(s) 1 organism(s)	g-proteobacteria	hypothetical protein [Pseudomonas sp. PGPPP1]	266	266	100%	3e-88	44.25	168	=HYPERLINK("https://www.ncbi.nlm.nih.gov/protein/WP_286841560.1?report=genbank&log$=prottop&blast_rank=21&RID=AA51PEJ0013","WP_286841560.1")
	2 member(s) 2 organism(s)	g-proteobacteria	hypothetical protein [Vibrio hepatarius]	266	266	99%	3e-88	52.49	181	=HYPERLINK("https://www.ncbi.nlm.nih.gov/protein/MBU2895450.1?report=genbank&log$=prottop&blast_rank=22&RID=AA51PEJ0013","MBU2895450.1")
	1 member(s) 1 organism(s)	g-proteobacteria	hypothetical protein [Pseudomonas cremoris]	264	264	100%	1e-87	44.25	190	=HYPERLINK("https://www.ncbi.nlm.nih.gov/protein/WP_312493799.1?report=genbank&log$=prottop&blast_rank=23&RID=AA51PEJ0013","WP_312493799.1")
	6 member(s) 6 organism(s)	g-proteobacteria	hypothetical protein [Vibrio sp. Of14-4]	263	263	99%	5e-86	52.49	257	=HYPERLINK("https://www.ncbi.nlm.nih.gov/protein/WP_239171203.1?report=genbank&log$=prottop&blast_rank=24&RID=AA51PEJ0013","WP_239171203.1")
	1 member(s) 1 organism(s)	b-proteobacteria	RHS repeat-associated core domain-containing protein, partial [Paraburkholderia sp.]	261	261	97%	2e-84	44.38	299	=HYPERLINK("https://www.ncbi.nlm.nih.gov/protein/WP_331598374.1?report=genbank&log$=prottop&blast_rank=25&RID=AA51PEJ0013","WP_331598374.1")
	2 member(s) 1 organism(s)	g-proteobacteria	hypothetical protein, partial [Vibrio parahaemolyticus]	250	250	81%	1e-82	100.00	141	=HYPERLINK("https://www.ncbi.nlm.nih.gov/protein/WP_025621229.1?report=genbank&log$=prottop&blast_rank=26&RID=AA51PEJ0013","WP_025621229.1")
	2 member(s) 2 organism(s)	b-proteobacteria	hypothetical protein [Massilia aquatica]	245	245	99%	6e-80	43.02	190	=HYPERLINK("https://www.ncbi.nlm.nih.gov/protein/WP_206752952.1?report=genbank&log$=prottop&blast_rank=27&RID=AA51PEJ0013","WP_206752952.1")
	4 member(s) 3 organism(s)	enterobacteria	hypothetical protein [Photorhabdus hainanensis]	244	244	99%	1e-79	43.02	182	=HYPERLINK("https://www.ncbi.nlm.nih.gov/protein/WP_246545016.1?report=genbank&log$=prottop&blast_rank=28&RID=AA51PEJ0013","WP_246545016.1")
	28 member(s) 4 organism(s)	enterobacteria	hypothetical protein [Escherichia coli]	239	239	80%	2e-78	48.57	145	=HYPERLINK("https://www.ncbi.nlm.nih.gov/protein/WP_096954631.1?report=genbank&log$=prottop&blast_rank=29&RID=AA51PEJ0013","WP_096954631.1")
	2 member(s) 1 organism(s)	E. coli	hypothetical protein [Escherichia coli]	234	234	80%	2e-76	48.92	134	=HYPERLINK("https://www.ncbi.nlm.nih.gov/protein/EOY2325494.1?report=genbank&log$=prottop&blast_rank=30&RID=AA51PEJ0013","EOY2325494.1")
	1 member(s) 1 organism(s)	g-proteobacteria	hypothetical protein, partial [Vibrio parahaemolyticus]	228	228	77%	4e-74	100.00	134	=HYPERLINK("https://www.ncbi.nlm.nih.gov/protein/WP_140077260.1?report=genbank&log$=prottop&blast_rank=31&RID=AA51PEJ0013","WP_140077260.1")
	1 member(s) 1 organism(s)	g-proteobacteria	hypothetical protein H336_16665 [Vibrio parahaemolyticus EN9701072]	227	227	74%	4e-73	89.15	159	=HYPERLINK("https://www.ncbi.nlm.nih.gov/protein/KIT58665.1?report=genbank&log$=prottop&blast_rank=32&RID=AA51PEJ0013","KIT58665.1")
	4 member(s) 1 organism(s)	E. coli	hypothetical protein, partial [Escherichia coli]	216	216	78%	9e-69	41.48	164	=HYPERLINK("https://www.ncbi.nlm.nih.gov/protein/WP_261280236.1?report=genbank&log$=prottop&blast_rank=33&RID=AA51PEJ0013","WP_261280236.1")
	1 member(s) 1 organism(s)	E. coli	hypothetical protein [Escherichia coli]	215	215	75%	1e-68	43.08	132	=HYPERLINK("https://www.ncbi.nlm.nih.gov/protein/EPI9159912.1?report=genbank&log$=prottop&blast_rank=34&RID=AA51PEJ0013","EPI9159912.1")
	1 member(s) 1 organism(s)	E. coli	Uncharacterised protein [Escherichia coli]	216	216	78%	1e-67	41.48	237	=HYPERLINK("https://www.ncbi.nlm.nih.gov/protein/CTR69442.1?report=genbank&log$=prottop&blast_rank=35&RID=AA51PEJ0013","CTR69442.1")

### Sheet: Non-redundant VopU sequences
TABLE S2
	Sequence ID	Length	Genera/Species	Number of Assembly Accessions of Identical proteins
	WP_251008211.1	171	E. coli	3
	WP_053318789.1	174	V. parahaemolyticus	97
	WP_069495865.1	174	V. parahaemolyticus	3
	WP_025639485.1	174	V. parahaemolyticus	1
	CTY25067.1	171	E. coli	1
	WP_158139389.1	174	V. mimicus	2
	WP_188014082.1	174	Photobacterium damselae	1
	WP_053305207.1	174	V. parahaemolyticus	3
	WP_414825562.1	172	Serratia sp	2
	WP_144045725.1	174	Shewanella	4
	WP_230657723.1	172	Bordetella	2
	WP_415788364.1	172	Bordetella	4
	WP_237769897.1	170	V. parahaemolyticus	11
	MBV8273528.1	174	Cupriavidus	1
	WP_100068535.1	159	E. coli	24
	WXP46821.1	171	E. coli	1
	WP_173293180.1	173	Bordetella	2
	WP_086077218.1	172	Bordetella	2
	WP_218369024.1	172	Bordetella	2
	WP_065772012.1	154	V. parahaemolyticus	2
	WP_286841560.1	174	Pseudomonas	1
	MBU2895450.1	181	V. hepatarius	1
	WP_312493799.1	174	Pseudomonas	1
	WP_239171203.1	181	Vibrio sp.	2
	WP_331598374.1	169	Paraburkholderia	2
	WP_025621229.1	141	V. parahaemolyticus	1
	WP_206752952.1	172	Massilia	1
	WP_246545016.1	172	Photorhabdus	2
	WP_096954631.1	140	E. coli	5
	EOY2325494.1	139	E. coli	1
	WP_140077260.1	134	V. parahaemolyticus	2
	KIT58665.1	129	V. parahaemolyticus	1
	WP_261280236.1	135	E. coli	1
	EPI9159912.1	130	E. coli	5
	CTR69442.1	135	E. coli	6
	WP_011106470.1	174	V. parahaemolyticus	2171
